# Increased levels of the mitochondrial import factor Mia40 prevent the aggregation of polyQ proteins in the cytosol

**DOI:** 10.1101/2021.02.02.429331

**Authors:** Anna M. Schlagowski, Katharina Knöringer, Sandrine Morlot, Ana Sáchez Vicente, Felix Boos, Nabeel Khalid, Sheraz Ahmed, Jana Schramm, Lena Maria Murschall, Per Haberkant, Frank Stein, Jan Riemer, Benedikt Westermann, Ralf J. Braun, Konstanze F. Winklhofer, Gilles Charvin, Johannes M. Herrmann

**Author notes:** to whom correspondence should be sent: Johannes M. Herrmann, Cell Biology, University of Kaiserslautern, Erwin-Schrödinger Strasse 13, 67663 Kaiserslautern, Germany.

## Abstract

The formation of protein aggregates is a hallmark of neurodegenerative diseases. Observations on patient material and model systems demonstrated links between aggregate formation and declining mitochondrial functionality, but the causalities remained unclear. We used yeast as model system to analyze the relevance of mitochondrial processes for the behavior of an aggregation-prone polyQ protein derived from human huntingtin. Induction of Q97-GFP rapidly leads to insoluble cytosolic aggregates and cell death. Although this aggregation impairs mitochondrial respiration only slightly, it interferes with efficient import of mitochondrial precursor proteins. Mutants in the import component Mia40 are hypersensitive to Q97-GFP. Even more surprisingly, Mia40 overexpression strongly suppresses the formation of toxic Q97-GFP aggregates both in yeast and in human cells. Based on these observations, we propose that the posttranslational import into mitochondria competes with aggregation-prone cytosolic proteins for chaperones and proteasome capacity. Owing to its rate-limiting role for mitochondrial protein import, Mia40 acts as a regulatory component in this competition. This role of Mia40 as dynamic regulator in mitochondrial biogenesis can apparently be exploited to stabilize cytosolic proteostasis. (174/175 words)
