## Supplemental Table 1 - Strains for "Increased levels of the mitochondrial import factor Mia40 prevent the aggregation of polyQ proteins in the cytosol"

### Sheet: Tabelle1
Supplementary Table 1 - yeast strains
Identifier	Genotype	Name	Short Name	Reference
HHY003	MATa ura3-52 lys2-801_amber ade2-101_ochre trp1-Δ63 his3-Δ200 leu2-Δ1	YPH499	WT	Sikorski and Hieter 1989
HHY0392	MATa his3Δ1 leu2Δ0 lys2Δ0 ura3Δ0 [ρ+]	BY4742	WT	Euroscarf
HHY0688	MATa ura3-52 lys2-801_amber ade2-101_ochre trp1-Δ63 his3-Δ200 leu2-Δ1 mia40promoter::GAL10	GAL-Mia40		Terzyiska et al., 2004
HHY1909	MATa ura3-52 lys2-801_amber ade2-101_ochre trp1-Δ63 his3-Δ200 leu2-Δ1 mia40promoter::GAL10	GAL-Mia40(N)		This study
HHY1330	MATa ura3-52 lys2-80 ade2-101 trp1-63 his3-200 leu2-1 mia40::ADE2 (pFL39-FOMP2-8ts/mia40-3)	mia40-3		Chacinska et. al, 2004
NA	MATα his3Δ1 leu2D0 lys2D0 ura3D0 rnq1D::KanR	BY4742Drnq1	Drnq1	Euroscarf
HHY1910	YPH499 MATa ura3-52 lys2-801_amber ade2-101_ochre trp1-Δ63 his3-Δ200 leu2-Δ1 RNQ1::KanR	YPH499Drnq1	Drnq1	This study
HHY1911	GAL-Mia40 MATa ura3-52 lys2-801_amber ade2-101_ochre trp1-Δ63 his3-Δ200 leu2-Δ1 mia40pr::GAL10pr RNQ1::KanR	GAL-Mia40Drnq1		This study
HHY1912	MATa ura3-52 lys2-801_amber ade2-101_ochre trp1-Δ63 his3-Δ200 leu2-Δ1 RNQ1-HA-natNT2	YPH499 Rnq1-HA	WT	This study
HHY1913	MATa ura3-52 lys2-801_amber ade2-101_ochre trp1-Δ63 his3-Δ200 leu2-Δ1 mia40promoter::GAL10 RNQ1-HA-natNT2	GAL-Mia40 Rnq1-HA	GAL-Mia40	This study
NA	MATa ade2‐101 his3‐200 leu2‐1 ura3‐52 trp1‐63 lys2‐801 arg4::kanMX4 4xHSE-YFP::LEU2	YPH499-HSE-YFP	WT	This study
NA	MATa ade2‐101 his3‐200 leu2‐1 ura3‐52 trp1‐63 lys2‐801 arg4::kanMX4 4xHSE-YFP::LEU2 mia40pr::GAL10	GAL-Mia40-HSE-YFP	GAL-Mia40	This study
NA	BY4742 MATa his3D1 leu2D0 lys2D0 ura3D0 [ρ0]	BY4742 rho0	rho0	This study
HHY1908	MATa ura3-52 lys2-801_amber ade2-101_ochre trp1-Δ63 his3-Δ200 leu2-Δ1 pRS425	YPH499+pRS425	WT+empty	This study
HHY1906	MATa ura3-52 lys2-801_amber ade2-101_ochre trp1-Δ63 his3-Δ200 leu2-Δ1 pAG425GAL-Q25-EGFP	YPH499+pAG425GAL-Q25-GFP	WT+Q25	This study
HHY1907	MATa ura3-52 lys2-801_amber ade2-101_ochre trp1-Δ63 his3-Δ200 leu2-Δ1 pAG425GAL-Q97-EGFP	YPH499+pAG425GAL-Q97-GFP	WT+Q97	This study
HHY1914	MATa ade2‐101 his3‐200 leu2‐1 ura3‐52 trp1‐63 lys2‐80 pRS316 pRS425	YPH499+pRS316+pRS425	WT+empty	This study
HHY1915	MATa ade2‐101 his3‐200 leu2‐1 ura3‐52 trp1‐63 lys2‐80 pRS316 pAG425GAL-Q25-EGFP	YPH499+pRS316+Q25-GFP	WT+Q25	This study
HHY1916	MATa ade2‐101 his3‐200 leu2‐1 ura3‐52 trp1‐63 lys2‐80 pRS316 pAG425GAL-Q97-EGFP	YPH499+pRS316+Q97-GFP	WT+Q97	This study
HHY1917	MATa ura3-52 lys2-801_amber ade2-101_ochre trp1-Δ63 his3-Δ200 leu2-Δ1 mia40promoter::GAL10 pRS316-Mia40 pRS425	GAL-Mia40+pRS316-Mia40+pRS425	GAL-Mia40+empty	This study
HHY1918	MATa ura3-52 lys2-801_amber ade2-101_ochre trp1-Δ63 his3-Δ200 leu2-Δ1 mia40promoter::GAL10 pRS316-Mia40 pAG425GAL-Q25-EGFP	GAL-Mia40+pRS316-Mia40+Q25-GFP	GAL-Mia40+Q25	This study
HHY1919	MATa ura3-52 lys2-801_amber ade2-101_ochre trp1-Δ63 his3-Δ200 leu2-Δ1 mia40promoter::GAL10 pRS316-Mia40 pAG425GAL-Q97-EGFP	GAL-Mia40+pRS316-Mia40+Q97-GFP	GAL-Mia40+Q97	This study
NA	MATa ura3-52 lys2-801_amber ade2-101_ochre trp1-Δ63 his3-Δ200 leu2-Δ1 p425GALL-Q25-GFP	YPH499+p425GALL-Q25-GFP	WT+Q25-GFP	This study
NA	MATa ura3-52 lys2-801_amber ade2-101_ochre trp1-Δ63 his3-Δ200 leu2-Δ1 p425GALL-Q103-GFP	YPH499+p425GALL-Q103-GFP	WT+Q103-GFP	This study
NA	MATa ura3-52 lys2-80 ade2-101 trp1-63 his3-200 leu2-1 mia40::ADE2 (pFL39-FOMP2-8ts/mia40-3) p425GALL-Q25-GFP	mia40-3+p425GALL-Q25-GFP	mia40-3+Q25-GFP	This study
NA	MATa ura3-52 lys2-80 ade2-101 trp1-63 his3-200 leu2-1 mia40::ADE2 (pFL39-FOMP2-8ts/mia40-3) p425GALL-Q103-GFP	mia40-3+p425GALL-Q103-GFP	mia40-3+Q103-GFP	This study
HHY1904	MATa ura3-52 lys2-80 ade2-101 trp1-63 his3-200 leu2-1 mia40::ADE2 (pFL39-FOMP2-8ts/mia40-3) pAG425GAL-Q97-EGFP	mia40-3+pAG425GAL-Q97-GFP	mia40-3+Q97-GFP	This study
HHY1905	MATa ura3-52 lys2-80 ade2-101 trp1-63 his3-200 leu2-1 mia40::ADE2 (pFL39-FOMP2-8ts/mia40-3) pRS425	mia40-3+pRS425	mia40-3+empty	This study
NA	MATa ura3-52 lys2-801_amber ade2-101_ochre trp1-Δ63 his3-Δ200 leu2-Δ1 pYX232-mtmCherry pAG425GAL-Q97-EGFP	YPH499+mtmCherry+pAG425GAL-Q97-GFP		This study
NA	MATa ura3-52 lys2-801_amber ade2-101_ochre trp1-Δ63 his3-Δ200 leu2-Δ1 mia40promoter::GAL10 pRS316-Mia40 pRS425	GAL-Mia40(N)+pRS316-Mia40+pRS425	GAL-Mia40(N)+empty	This study
NA	MATa ura3-52 lys2-801_amber ade2-101_ochre trp1-Δ63 his3-Δ200 leu2-Δ1 mia40promoter::GAL10 pRS316-Mia40 pAG425GAL-Q97-EGFP	GAL-Mia40(N)+pRS316-Mia40+pAG425GAL-Q97-GFP	GAL-Mia40(N)+Q97	This study
NA	MATa ura3-52 lys2-801_amber ade2-101_ochre trp1-Δ63 his3-Δ200 leu2-Δ1 pAG423GAL-Mia40cyt pRS425	YPH499+pAG423GAL-Mia40cyt+pRS425	Mia40 cytosolic + empty	This study
NA	MATa ura3-52 lys2-801_amber ade2-101_ochre trp1-Δ63 his3-Δ200 leu2-Δ1 pAG423GAL-Mia40cyt pAG425GAL-Q25-EGFP	YPH499+pAG423GAL-Mia40cyt+pAG425GAL-Q25-GFP	Mia40 cytosolic + Q25	This study
NA	MATa ura3-52 lys2-801_amber ade2-101_ochre trp1-Δ63 his3-Δ200 leu2-Δ1 pAG423GAL-Mia40cyt pAG425GAL-Q97-EGFP	YPH499+pAG423GAL-Mia40cyt+pAG425GAL-Q97-GFP	Mia40 cytosolic + Q97	This study
HHY1920	MATa ura3-52 lys2-801_amber ade2-101_ochre trp1-Δ63 his3-Δ200 leu2-Δ1 pRS316 pYX233	YPH499+pRS316+pYX233	WT	This study
HHY1921	MATa ura3-52 lys2-801_amber ade2-101_ochre trp1-Δ63 his3-Δ200 leu2-Δ1 pRS316 pYX233-Aac2	YPH499+pRS316+pYX233-Aac2	WT+Aac2	This study
HHY1923	MATa ura3-52 lys2-801_amber ade2-101_ochre trp1-Δ63 his3-Δ200 leu2-Δ1 mia40promoter::GAL10 pRS316-Mia40 pYX233	GAL-Mia40+pRS316-Mia40+pYX233	GAL-Mia40	This study
HHY1924	MATa ura3-52 lys2-801_amber ade2-101_ochre trp1-Δ63 his3-Δ200 leu2-Δ1 mia40promoter::GAL10 pRS316-Mia40 pYX233-Aac2	GAL-Mia40+pRS316-Mia40+pYX233-Aac2	GAL-Mia40+Aac2	This study
NA	YPH499 MATa ura3-52 lys2-801_amber ade2-101_ochre trp1-Δ63 his3-Δ200 leu2-Δ1 RNQ1::KanR pRS316 pAG425GAL-Q25-GFP	YPH499Drnq1+pRS316+pAG425GAL-Q25-GFP	Drnq1+Q25	This study
NA	YPH499 MATa ura3-52 lys2-801_amber ade2-101_ochre trp1-Δ63 his3-Δ200 leu2-Δ1 RNQ1::KanR pRS316 pAG425GAL-Q97-GFP	YPH499Drnq1+pRS316+pAG425GAL-Q97-GFP	Drnq1+Q97	This study
NA	GAL-Mia40 MATa ura3-52 lys2-801_amber ade2-101_ochre trp1-Δ63 his3-Δ200 leu2-Δ1 mia40pr::GAL10pr RNQ1::KanR pRS316-Mia40 pAG425GAL-Q25-EGFP	GAL-Mia40Drnq1+pRS316-Mia40+pAG425GAL-Q25-GFP	GAL-Mia40Drnq1+Q25	This study
NA	GAL-Mia40 MATa ura3-52 lys2-801_amber ade2-101_ochre trp1-Δ63 his3-Δ200 leu2-Δ1 mia40pr::GAL10pr RNQ1::KanR pRS316-Mia40 pAG425GAL-Q97-EGFP	GAL-Mia40Drnq1+pRS316-Mia40+pAG425GAL-Q97-GFP	GAL-Mia40Drnq1+Q97	This study
HHY1885	MATa ura3-52 lys2-801_amber ade2-101_ochre trp1-Δ63 his3-Δ200 leu2-Δ1 pRS313-Oxa1-Ura3 pAG425GPD-SNCA	YPH499+pRS313-Oxa1-Ura3+pAG425GPD-SNCA	WT+SNCA	This study
HHY1886	MATa ura3-52 lys2-801_amber ade2-101_ochre trp1-Δ63 his3-Δ200 leu2-Δ1 pRS313-Oxa1-Ura3 pAG425GPD-FUS	YPH499+pRS313-Oxa1-Ura3+pAG425GPD-FUS	WT+FUS	This study
HHY1888	MATa ura3-52 lys2-801_amber ade2-101_ochre trp1-Δ63 his3-Δ200 leu2-Δ1 pRS313-Oxa1-Ura3 pAG425GPD-EGFP	YPH499+pRS313-Oxa1-Ura3+pAG425GPD-EGFP	WT+EGFP	This study
HHY1890	MATa ura3-52 lys2-801_amber ade2-101_ochre trp1-Δ63 his3-Δ200 leu2-Δ1 pRS313-Oxa1-Ura3 pAG425GPD-ccdB	YPH499+pRS313-Oxa1-Ura3+pAG425GPD-ccdB	WT+empty	This study
NA	MATa his3Δ1 leu2Δ0 lys2Δ0 ura3Δ0 [ρ+] pRS313-Oxa1-Ura3	BY4742+pRS313-Oxa1-Ura3	WT+Oxa1-Ura3	This study
NA	MATa his3Δ1 leu2Δ0 lys2Δ0 ura3Δ0 [ρ+] pRS313-D5-Oxa1-Ura3	BY4742+pRS313-D5-Oxa1-Ura3	WT+D5-Oxa1-Ura3	This study
NA	MATa his3Δ1 leu2Δ0 lys2Δ0 ura3Δ0 [ρ+] pRS313-DN-Oxa1-Ura3	BY4742+pRS313-DN-Oxa1-Ura3	WT+DN-Oxa1-Ura3	This study
HHY1891	MATa his3Δ1 leu2Δ0 lys2Δ0 ura3Δ0 [ρ+] pRS313-Oxa1-Ura3 pAG425GPD-TDP-43	BY4742+pRS313-Oxa1-Ura3+pAG425GPD-TDP-43	WT+TDP-43	This study
HHY1892	MATa his3Δ1 leu2Δ0 lys2Δ0 ura3Δ0 [ρ+] pRS313-Oxa1-Ura3 pAG425GPD-TDP-43-Q331K	BY4742+pRS313-Oxa1-Ura3+pAG425GPD-TDP-43-Q331K	WT+TDP-43-Q331K	This study
HHY1893	MATa his3Δ1 leu2Δ0 lys2Δ0 ura3Δ0 [ρ+] pRS313-Oxa1-Ura3 pAG425GPD-Q25-EGFP	BY4742+pRS313-Oxa1-Ura3+pAG425GPD-Q25-GFP	WT+Q25-GFP	This study
HHY1894	MATa his3Δ1 leu2Δ0 lys2Δ0 ura3Δ0 [ρ+] pRS313-Oxa1-Ura3 pAG425GPD-Q97-EGFP	BY4742+pRS313-Oxa1-Ura3+pAG425GPD-Q97-GFP	WT+Q97-GFP	This study
NA	MATa ade2‐101 his3‐200 leu2‐1 ura3‐52 trp1‐63 lys2‐80 pRS316 pRS424	YPH499+pRS316+pRS424	WT+empty	This study
NA	MATa ade2‐101 his3‐200 leu2‐1 ura3‐52 trp1‐63 lys2‐80 pRS316 pAG424GAL-Q25-EGFPnF	YPH499+pRS316+pAG424GAL-Q25-EGFPnF	WT+Q25	This study
NA	MATa ade2‐101 his3‐200 leu2‐1 ura3‐52 trp1‐63 lys2‐80 pRS316 pAG424GAL-Q97-EGFPnF	YPH499+pRS316+pAG424GAL-Q97-EGFPnF	WT+Q97	This study
NA	MATa ura3-52 lys2-801_amber ade2-101_ochre trp1-Δ63 his3-Δ200 leu2-Δ1 mia40pr::GAL10pr pRS316-Mia40 pRS424	GAL-Mia40+pRS316-Mia40+pRS424	GAL-Mia40+empty	This study
NA	MATa ura3-52 lys2-801_amber ade2-101_ochre trp1-Δ63 his3-Δ200 leu2-Δ1 mia40pr::GAL10pr pRS316-Mia40 pAG424GAL-Q25-EGFPnF	GAL-Mia40+pRS316-Mia40+pAG424GAL-Q25-EGFPnF	GAL-Mia40+Q25	This study
NA	MATa ura3-52 lys2-801_amber ade2-101_ochre trp1-Δ63 his3-Δ200 leu2-Δ1 mia40pr::GAL10pr pRS316-Mia40 pAG424GAL-Q97-EGFPnF	GAL-Mia40+pRS316-Mia40+pAG424GAL-Q97-EGFPnF	GAL-Mia40+Q97	This study
