## Supplemental Table 3 - Antibodies for "Increased levels of the mitochondrial import factor Mia40 prevent the aggregation of polyQ proteins in the cytosol"

### Sheet: Tabelle1
Antibodies human cell lines
Type	Name	Host	IF	Reference	Manufacturer
Primary antibody	Anti-HA	Mouse, monoclonal	1:1000	NMS-101R	Covance Research Products Inc
Primary antibody	Anti-TOM20	Rabbit, polyclonal	1:1000	Sc-11415	Santa Cruz Biotechnology
Primary antibody	Anti-TRAP1	Rabbit, polyclonal	1:1000	HPA044227	Sigma-Aldrich Chemie GmbH; Steinheim, Deutschland
Secondary antibody	Anti-mouse IgG Alexa Fluor® 647	Goat	1:1000	A32728	Life technologiesTM
Secondary antibody	Anti-rabbit IgG Alexa Fluor® 555	Goat	1:1000	A21429	Life technologiesTM
Primary antibody	Anti-COX6B1	Rabbit, polyclonal	1:1000	HPA004192	Sigma-Aldrich
Primary antibody	Anti-CMC1	Rabbit, polyclonal	1:1000	HPA043333	Sigma-Aldrich
Primary antibody	Anti-NDUFS5	Rabbit, polyclonal	1:1000	ab179806	Abcam
Primary antibody	Anti-COX17	Rabbit, polyclonal	1:1000	orb160552	Biorbyt
Primary antibody	Anti-MIA40	Rabbit, polyclonal	1:1000	Fischer, MBoC 2013
Primary antibody	Anti-HSP70	Mouse, monoclonal	1:1000	sc-66048	Santa-Cruz
Antibodies yeast
Type	Name	Host	Source	Identifier
Primary antibody	Anti-GFP	Rabbit	Herrmann lab
Primary antibody	Anti-Tim17	Rabbit	Herrmann lab	Ramesh A., 2016
Primary antibody	Anti-Sod1	Rabbit	Herrmann lab	Klöppel C., 2010
Primary antibody	Anti-Dic1	Rabbit	Pfanner lab
Primary antibody	Anti-Rnq1	Rabbit	This study
